# Multiplexed Single Ion Mass Spectrometry Improves Measurement of Proteoforms and Their Complexes

**DOI:** 10.1101/715425

**Authors:** Jared O. Kafader, Rafael D. Melani, Kenneth R. Durbin, Bon Ikwuagwu, Bryan P. Early, Ryan T. Fellers, Steven C. Beu, Vlad Zabrouskov, Alexander A. Makarov, Joshua T. Maze, Deven L. Shinholt, Ping F. Yip, Danielle Tullman-Ercek, Michael W. Senko, Philip D. Compton, Neil L. Kelleher

## Abstract

A new Orbitrap-based single ion analysis procedure is shown to be possible by determining the direct charge on numerous measurements of individual protein ions to generate true mass spectra. The deployment of an Orbitrap system for charge detection enables the characterization of highly complicated mixtures of proteoforms and their complexes in both denatured and native modes of operation, revealing information not obtainable by traditional measurement of an ensemble of ions.
