## Supplemental Table 1 for "Multiplexed Single Ion Mass Spectrometry Improves Measurement of Proteoforms and Their Complexes"

### Sheet: GF_cdms_larger_tolerance_withAc
Mass	ID from TDReport	PFR	Accession	Modifications	Error (ppm)
4746.55	2927444	48292	Q6UXG2		-4.50234
4883.69	2926408	98359	Q8NFZ3		12.4387
6153.3	2056194	21680	P05204		0.141148
6219.36	198524	200894	P62987		-1.67887
6253.38	2924283	48020	Q9NSP4		-11.0494
6264.32	2926402	127751	P26678	RESID:37|RESID:38	4.05241
6271.61	118687	1654	P62891		-10.3418
6287.62	2061782	201373	Q9NZC9		-12.7116
6313.62	118772	42271	P62891		-7.81645
6369.44	2925181	40546	P09430	RESID:37	9.77509
6511.51	2057287	219472	Q99877		-9.86356
6626.78	2063231	23682	Q8NH54		-5.92967
6643.82	115123	19577	P62861		-12.5226
6659.78	2062322	121178	P22492		-6.50393
6717.58	115043	1018	P14406		4.14182
6742.85	2924284	3263	Q5T5W8		-20.4512
6874.68	2060081	28101	Q99880		0.968494
6909.85	2926395	20144	P58511		5.86529
7010.94	2062950	399910	P16104	RESID:37	-20.0009
7172.79	115077	1470	Q9UDW1		-1.1247
7251.97	2926472	21416	Q9ULL4		19.6921
7478.83	2060770	31144	P06454		12.0143
7675.01	123402	22300	P48201		0.0529337
7681.91	2924350	38668	P13232		17.3625
7770.21	2063291	201500	Q6ZXV5		6.53459
7878.21	116924	15893	P62857		-8.7862
7894.2	2063296	201509	A6NES4		-7.43716
7907	2063318	23291	P13637		18.1191
7917.15	147746	8250	Q6ZYL4		-18.2555
8081.69	115068	1046	P63173		-7.24232
8217.53	2063301	201514	P54845		-20.8252
8401.4	115128	17633	P62308		-2.66389
8434.3	2925250	93531	Q9Y250		11.3232
8545.4	196420	97266	P63211	RESID:105	-5.2982
8559.62	115063	1008	P62979		22.0515
8564.73	2925178	56350	Q7Z3B0		-15.1114
8601.63	115070	29832	P62987		-3.71695
8619.78	116871	2955	Q7Z3B0		-20.6547
8653.76	116899	12469	Q7Z3B0		-18.4504
8693.56	2923444	97265	P63211	RESID:102	0.612823
8713.32	2924326	17117	Q5TGZ0		24.064
8831.86	2923426	201471	Q9Y5U9		-16.987
8890.83	2064137	471927	P26373		11.349
8983.76	118692	295474	P61165		2.27373
8996.83	2062345	471857	Q6ZN28		1.89072
9092.87	198481	16503	Q9P1F3		-4.9922
9107.77	2926394	15014	P0DJ07		6.76852
9114.8	116943	21402	P61165		10.1182
9127.92	2056224	34788	P05204		12.3658
9147.58	125821	16476	P63220		2.85322
9175.24	123385	15148	O94777		-20.3955
9363.91	120724	1976	O00483		-4.6078
9403.76	174379	7621	P42677	RESID:37	1.29708
9443.88	136793	199622	O00483	RESID:37	-3.20803
9453.9	145510	1498	P62979	RESID:55	-7.75475
9495.91	167687	18522	P62979	RESID:55|RESID:55	-1.56254
9510.87	115117	1321	Q9UII2		-2.68749
9526.77	2926378	127702	P52434		12.7281
9564.91	116907	19571	P61024		-7.49858
9608.84	2925180	37759	P55212		-10.417
9771.03	123421	43532	Q8NHZ8		1.15515
9813.04	123325	19408	Q8NHZ8		-4.22028
9837.99	2062996	201438	O15439		5.26094
9931.13	131092	13402	Q9Y4Y9		-19.4307
9948.99	169717	13548	P07108	RESID:55	-0.626413
9959.03	120747	69390	P60468	RESID:37	-8.92881
9968.1	116921	4418	P60468		-5.56963
10010.1	116942	17782	P60468		-3.89725
10048.1	116930	12553	P60468	RESID:37	-6.3888
10117.3	174353	17653	P60468	RESID:106	-4.27549
10146.2	2922709	68125	Q6UW78		-0.948586
10155.3	142359	72298	P60468	RESID:37|RESID:106	-6.7902
10181.1	2925191	201834	P07108	RESID:55|RESID:55|RESID:39|RESID:55	2.58836
10210.9	2927390	156183	Q96FQ7		12.0665
10265.3	115048	12339	O95777		-4.43754
10277.2	169698	301282	P60468	RESID:37|RESID:37|RESID:106	-7.50069
10306.3	2061777	21667	Q12840		-5.88719
10395.2	176734	269114	P60468	RESID:37|RESID:37|RESID:37|RESID:37|RESID:106	2.30421
10408.3	136809	343271	P60468	RESID:37|RESID:37|RESID:106	4.3188
10513.2	115104	16113	P61956		3.52971
10545.1	118700	16160	O14561	RESID:55|RESID:150	8.78496
10555.2	125823	60195	P61956	RESID:55	2.59545
10608.5	2926473	12655	Q15651	RESID:37	-20.0904
10707.6	118688	16485	P62304		-3.14879
10734.5	2925208	39080	P82921		14.4782
10739.5	2926449	47225	Q15651	RESID:38	9.51654
10750.8	2923383	171014	P51671		-13.4793
10793.8	120753	12584	P61604		-13.4314
10826.6	192148	18051	P62304		2.53801
10835.8	116911	15880	P61604	RESID:55	-5.98555
10868.7	190059	17990	P62304		-0.425056
10877.9	116948	164743	P61604	RESID:55|RESID:55	-3.52561
10939.8	183561	6981	P61927		-2.95734
10952.7	2928525	38290	P61960		9.90659
10957.8	123384	38094	P61604	RESID:55|RESID:38|RESID:55	-5.69075
10966.9	123358	16255	P61604	RESID:55	-9.46062
10981.8	194045	54441	P61927	RESID:55	-23.4881
11003.9	176694	250417	P61604	RESID:55|RESID:55|RESID:55|RESID:55|RESID:55	-10.7781
11008.9	120703	41815	P61604	RESID:55	-18.0565
11026.6	123322	3919	P51397		4.03234
11242.4	164888	13664	P62805	RESID:69	-12.3324
11256.4	178951	17444	P62805	RESID:67	-12.5168
11271.4	158265	21900	P62805		-5.17789
11285.4	147711	12458	P62805	RESID:69|RESID:55	-7.16496
11299.4	174413	213847	P62805	RESID:68|RESID:74	-9.96827
11313.4	164860	12724	P62805	RESID:55|RESID:55	-3.30171
11322.3	167690	13071	P62805	RESID:37|RESID:69	-3.49939
11332.2	115049	15992	O75964		7.74129
11341.4	125752	170452	P62805	RESID:68|RESID:55|RESID:55	-6.53342
11350.3	2927420	101114	P62805	RESID:37|RESID:55	-1.56598
11355.4	118767	169877	P62805	RESID:55|RESID:55|RESID:74	-9.55797
11363.2	2063314	471649	Q71DI3		12.2692
11369.4	167706	169799	P62805	RESID:69|RESID:55|RESID:55|RESID:74	-12.2533
11375.1	116878	19359	Q99584		21.0824
11382.5	136833	253692	P62805	RESID:68|RESID:55|RESID:55|RESID:74	-12.0385
11388.4	2060797	19789	P62805	RESID:68	-6.3778
11397.4	123327	169745	P62805	RESID:55|RESID:55|RESID:55|RESID:74	-9.89954
11406.4	192113	247977	P62805	RESID:37|RESID:69|RESID:55|RESID:55	-2.69256
11411.4	120737	169851	P62805	RESID:69|RESID:55|RESID:55|RESID:74	-13.0572
11416.4	183538	213400	P62805	RESID:69|RESID:74	-11.5655
11424.5	2060750	185215	P62805	RESID:67|RESID:55|RESID:55|RESID:74	-13.6339
11434.2	198565	37985	P20962		12.2343
11439.4	136772	252166	P62805	RESID:55|RESID:55|RESID:55|RESID:55|RESID:74	-11.6737
11444.4	172033	221821	P62805	RESID:55|RESID:74	-9.10909
11453.4	176697	13257	P62805	RESID:37|RESID:69	-4.04868
11458.4	167744	213413	P62805	RESID:69|RESID:55|RESID:55	-8.65005
11467.5	155372	252633	P62805	RESID:67|RESID:55|RESID:55|RESID:55|RESID:55|RESID:74	-14.9829
11476.2	115111	53711	P20962	RESID:55|RESID:55	11.6027
11481.4	192144	12990	P62805	RESID:37|RESID:55	-3.92933
11486.4	172102	213411	P62805	RESID:55|RESID:55|RESID:74	-10.8147
11495.5	162848	253757	P62805	RESID:69|RESID:55|RESID:55|RESID:55|RESID:55|RESID:74	-14.1581
11509.4	178959	213196	P62805	RESID:37|RESID:67|RESID:74	-14.2093
11519.4	194022	246105	P62805	RESID:37|RESID:55|RESID:55|RESID:55|RESID:55|RESID:74	-8.20011
11527.4	183574	213412	P62805	RESID:55|RESID:55|RESID:55|RESID:55	-8.32423
11537.4	155346	168134	P62805	RESID:37|RESID:69|RESID:55|RESID:55	-6.55849
11556.5	125750	301593	P62805	RESID:67|RESID:55|RESID:55|RESID:74	-8.61431
11565.2	115109	47067	P20962	RESID:55	22.4585
11579.4	2924348	200981	P62805	RESID:69|RESID:74|RESID:39|RESID:55	-1.77109
11589.4	2925218	75769	P62805	RESID:37|RESID:67|RESID:39|RESID:55	8.99296
11594.4	2926389	200987	P62805	RESID:67|RESID:55|RESID:39|RESID:55	4.54599
11608.4	2924289	471413	P62805	RESID:55|RESID:74|RESID:39|RESID:55	5.35971
11643.8	116859	41461	P31949		-23.2839
11657.8	181076	1951	P05387		1.19617
11685.8	118689	59344	P31949	RESID:55	-22.7601
11727.8	142309	18259	P31949	RESID:55|RESID:55	-24.3276
11749.3	2060795	33020	O60814		12.313
11818.5	2923441	127193	Q9BYC9		4.73558
11833.5	2926466	39912	P42830		7.45554
11850.7	169768	163127	P05387	RESID:37|RESID:55|RESID:37|RESID:37	-11.9147
11870.2	158209	15898	Q99417		-1.78594
11897.7	123331	1986	P05387	RESID:37|RESID:37|RESID:37	-6.99376
11920.5	128192	19425	Q9BV81		15.3505
11935.9	150387	1208	P06454		-15.7728
11942.8	2058474	160015	P06454	RESID:37	-11.1404
11956.9	2058430	186265	P06454	RESID:38	-10.9727
11977.9	2056171	16156	P06454		-14.8653
11984.8	2061336	160056	P06454	RESID:38|RESID:55	-12.112
11991.9	2057275	160053	P06454		-16.1731
11998.8	2061810	33088	P23280		-9.14499
12008.8	2056248	181636	P06454	RESID:38|RESID:38	-5.60709
12019.9	120732	21807	P06454	RESID:55	-16.6704
12033.9	2063308	162417	P06454	RESID:55	-18.898
12056.9	2062973	201424	Q86U70		-15.7596
12064.9	2921295	14369	P06454		-18.2256
12071.9	2058968	200886	P06454	RESID:38	-11.2918
12088.8	2057330	163879	P06454	RESID:38|RESID:37|RESID:38	3.02143
12095.8	2069580	21810	P06454	RESID:38|RESID:38	-8.88748
12106.9	115056	15972	P06454		-17.344
12114.9	160668	5935	Q9Y3U8		-9.08145
12120	123346	4159	P84090		-21.874
12137.8	118753	292148	P06454	RESID:37|RESID:38	-9.15514
12148.9	116947	16488	P06454	RESID:55	-16.9353
12156.9	185814	13460	Q9Y3U8	RESID:55	-3.91057
12162	115092	15892	P84090		-19.9691
12175.8	2926434	471321	P06454	RESID:38|RESID:38|RESID:38	5.34137
12188.9	187888	471320	P06454	RESID:38|RESID:55	-8.39727
12196	116949	11831	P06454		-15.1063
12228.9	160653	44072	P06454	RESID:55|RESID:38|RESID:55	-4.01489
12238	118714	21795	P06454	RESID:55	-9.47945
12251	123323	3734	P84090		-9.13475
12266.9	125837	471311	P06454	RESID:37|RESID:38	1.17167
12275.9	118719	160020	P06454	RESID:37	-4.50329
12293	120700	19281	P84090		-10.3286
12301.8	194067	2848	P83881		10.4293
12315.8	183541	13095	Q969Q0		9.49811
12329.8	187933	126727	Q969Q0	RESID:76	12.8142
12337.2	116888	1862	P14174		-21.9799
12343.8	183560	2882	Q969Q0	RESID:76	4.9145
12355.9	136777	471313	P06454	RESID:37|RESID:38	0.98621
12367	2924276	100520	Q9NRJ3		-4.64899
12379.2	116936	2222	P14174	RESID:55	-21.8305
12388.8	2925233	471319	P06454	RESID:38|RESID:38|RESID:55|RESID:38	6.91264
12400.2	2925179	39230	Q96LP6		-23.2183
12412.7	172074	15940	P18077		10.2346
12429.8	2059524	471328	P62987	RESID:74	12.3915
12440.7	116956	16114	P18077		16.3026
12446.8	2927446	55925	Q969Q0		9.5884
12458.7	2058945	55012	P18077		9.8848
12472.7	2063241	200910	P18077	RESID:55	16.2279
12488.8	187915	126726	Q969Q0		12.0917
12496.6	164841	45525	O95182	RESID:55	-14.1488
12510.2	118690	43585	P14174		-20.3596
12543.8	2064775	101592	P18077		14.9937
12571.8	120735	67769	P18077		19.5405
12700.9	2062371	471357	P61088	RESID:55	-1.3595
12757.7	160645	16338	O75347		11.9376
12775.2	2061794	471854	Q13635		-5.50557
12876	174364	15395	P62854		9.91641
12917.1	185782	127964	P62854		18.0689
12958.5	183582	18292	O43768	RESID:37	-14.6297
13073.8	116938	296224	A6ZKI3		12.2682
13091.1	118693	18205	Q96A57		-1.18154
13142.2	2059556	418003	P23527	RESID:55	9.65289
13162.8	118757	155782	A6ZKI3		11.9481
13180.1	2059496	471550	P23527	RESID:37	-5.12832
13195.4	158239	48148	P49207	RESID:55	-13.9546
13207.8	2923414	89138	Q7Z2E3		20.3415
13215.2	2062333	452882	Q99880	RESID:69|RESID:76	-2.94285
13227	2061349	471833	Q8IYT4		1.4549
13237.5	2925260	20062	P49207	RESID:55|RESID:55	11.7028
13271.2	2057728	471462	P62807	RESID:55|RESID:55	-0.854139
13284.5	2922270	11844	P49207		-4.47296
13291.7	115061	15896	O43768		15.217
13307.8	2926383	192268	Q9Y620		19.063
13317.3	190014	171015	P60866	RESID:55	17.0591
13323.5	2927407	48139	P0DL12		-19.6627
13334	183530	49022	P26885		-24.0505
13339.6	2059518	168722	P04908	RESID:71	-1.57778
13361.1	123369	61121	Q16718		3.62437
13371.7	115107	16005	O43768	RESID:37	-17.143
13397.5	2061813	360462	P0C0S5	RESID:76|RESID:76|RESID:55|RESID:55	-7.56558
13402.8	150295	16267	O15155	RESID:37	16.4043
13413.6	2062984	471843	P15502	RESID:30	-11.6087
13429.2	120721	19547	P62316		21.2263
13455.5	131032	59161	P0C0S5	RESID:55	-1.20344
13460.7	176725	471325	O43768	RESID:37	-21.9277
13468.1	2061766	471853	Q5TYX0		15.5542
13481.5	169688	271255	Q71UI9	RESID:55|RESID:55	-10.0488
13497.5	120784	55744	P0C0S5	RESID:55|RESID:55	-4.28318
13511.5	2924260	170478	P0C0S5	RESID:76|RESID:55|RESID:55	-11.5571
13525.2	152726	17902	Q9UHA4		17.0968
13539.5	167716	161924	P0C0S5	RESID:55|RESID:55|RESID:55	-22.6936
13553.6	174418	305969	P0C0S5	RESID:76|RESID:55|RESID:55	-9.24241
13558.6	133727	269259	P0C0S5	RESID:76	-5.99461
13572.6	155412	60949	P0C0S5	RESID:76|RESID:76	-8.60188
13602.7	145454	13524	P62851		4.21547
13614.3	120792	47147	Q9UHA4		-7.6946
13620.3	2063299	471464	P62807	RESID:55|RESID:37|RESID:55|RESID:69	10.8974
13626.6	2924332	165223	Q71UI9	RESID:55|RESID:55|RESID:55	-15.2328
13644.7	131031	19532	P62851		-17.7436
13680.7	2056215	269071	Q96KK5		-6.55263
13692.5	2062378	471535	O60814	RESID:55|RESID:55|RESID:55|RESID:55	12.1194
13702.5	2062404	422726	Q96A08		-7.44313
13721.5	2060772	169071	Q99879	RESID:55|RESID:55|RESID:69	-4.5252
13728.5	2061389	471788	P57053	RESID:37|RESID:55|RESID:69|RESID:76	3.71911
13733.7	158227	7775	P62851		-20.3411
13743.5	2060774	344014	Q99879	RESID:37|RESID:69	-4.52242
13749.4	2056223	160393	P62807	RESID:37	0.453589
13754.5	2058961	184563	Q99880	RESID:55|RESID:55|RESID:55|RESID:55	-3.40313
13761.5	2062396	450007	Q5QNW6	RESID:37	-4.24175
13766.5	120719	1293	P62807		-5.80205
13772.6	2059572	381075	Q96A08	RESID:55|RESID:69|RESID:76	-8.23486
13779.4	2056216	168270	P62807	RESID:37	1.34611
13784.4	2060781	201326	P57053	RESID:55|RESID:37|RESID:55|RESID:55	0.856898
13792.6	2060801	201186	Q99879	RESID:76	-7.09435
13798.4	2061812	380999	P23527	RESID:37|RESID:55|RESID:55|RESID:38	2.8062
13810.8	2058956	207976	P20671	RESID:67	-9.45576
13818.3	192190	61268	P62318		11.3317
13823.5	2056232	160443	Q93079	RESID:55|RESID:55|RESID:55|RESID:55	-3.59365
13833.5	2058451	200992	P62807	RESID:37|RESID:55|RESID:55	1.48744
13838.6	172061	20345	P33778	RESID:69|RESID:76	-6.06929
13844.5	174387	37303	P06899	RESID:37	-4.22214
13849.6	131068	4267	Q99879		-11.3571
13855.8	174375	49705	Q8IUE6		-22.1343
13863.5	2056231	171056	P62807	RESID:37|RESID:55|RESID:55	-1.90849
13868.6	187912	21649	Q99880	RESID:55|RESID:69	-1.16063
13876.6	152793	471515	O60814	RESID:55|RESID:55|RESID:55	-5.27324
13881.6	133766	7734	O60814		-5.94185
13890.6	164847	471598	P06899	RESID:55|RESID:55|RESID:55	10.766
13895.6	160676	18457	P06899		12.9628
13904.8	2924298	20054	Q99878	RESID:67|RESID:38	-7.68136
13911.8	131028	22258	Q8IUE6	RESID:71	-15.3149
13921.5	2061402	186674	Q99880	RESID:37|RESID:55|RESID:55|RESID:55	-2.58959
13927.6	118707	61066	Q99880		2.18745
13932.8	178921	44945	Q99878	RESID:71|RESID:38	-7.89878
13937.9	2061784	222098	P04908	RESID:67	-10.899
13943.6	160605	3769	Q99880		9.92465
13950.9	2056255	246294	P04908	RESID:55	-12.4398
13958.5	131097	302923	Q93079	RESID:55|RESID:37|RESID:55|RESID:55	19.96
13963.5	147722	16415	Q93079	RESID:37	13.9051
13972.5	152755	471442	P62807	RESID:55|RESID:37|RESID:55|RESID:55	16.9072
13977.5	133756	12480	P62807	RESID:37	18.7155
13984.8	152788	245691	Q16777	RESID:71|RESID:38	-0.996548
13990.8	2062410	28265	Q96ES6		-4.04155
13995.9	118740	2575	P20671	RESID:67	-6.94666
14001.8	2061403	365899	Q93077	RESID:37|RESID:67|RESID:71	-2.6903
14007.9	120746	15990	Q93077	RESID:67|RESID:71	-9.31116
14014.9	128215	217265	Q8IUE6	RESID:67	-3.56248
14023.9	120695	36990	Q7L7L0		-7.29867
14030.5	152790	255503	Q99877	RESID:55|RESID:55|RESID:37|RESID:55|RESID:55	21.3271
14035.9	120730	16074	Q93077	RESID:67	-9.74959
14042.9	2924272	123616	Q8IUE6	RESID:71	-3.0153
14048.6	131091	294659	P62807	RESID:55|RESID:55|RESID:55|RESID:55|RESID:55|RESID:55	14.9003
14053.9	123419	16456	Q6FI13	RESID:55|RESID:71	-6.74296
14062.6	174376	247972	Q8N257	RESID:55|RESID:55|RESID:55|RESID:55|RESID:55|RESID:55|RESID:55	8.35902
14072.5	139271	1624	Q99877	RESID:55|RESID:55|RESID:37|RESID:55|RESID:55|RESID:55	18.1704
14078	120705	16206	P0C0S8	RESID:67|RESID:55|RESID:71	-18.5459
14087.9	2059545	21618	Q93077	RESID:37|RESID:67|RESID:71	-8.67288
14093.9	181073	171324	Q96QV6		-6.50629
14098.9	2059526	18331	P20671		-10.9847
14108	120781	16907	P04908	RESID:67|RESID:55	-17.594
14116.6	192106	259373	Q5QNW6	RESID:55|RESID:55|RESID:55|RESID:55|RESID:55|RESID:55|RESID:55	9.45111
14122	128191	44369	P04908	RESID:67|RESID:55|RESID:71	-12.527
14129.8	192174	471354	Q6FI13	RESID:37|RESID:71|RESID:38	-0.791199
14134.9	2063245	430614	P15502	RESID:30	-5.35488
14141	160685	170505	P04908	RESID:71	-17.961
14151.6	158260	471505	P33778	RESID:55|RESID:55|RESID:55|RESID:55|RESID:55	5.64319
14156.9	178875	19616	Q6FI13	RESID:67	-10.7563
14163.7	164874	57324	Q96A08	RESID:55|RESID:37|RESID:69	-0.471246
14169	160608	17387	P20671	RESID:67	-18.9357
14176.9	2922297	57315	Q93077	RESID:37	-14.9471
14187.9	2922329	16333	P04908	RESID:37|RESID:67|RESID:55	-6.75228
14194.9	2068122	45135	Q6FI13	RESID:37|RESID:67	-6.81897
14201.9	183579	252815	Q96QV6	RESID:37|RESID:67	-0.974814
14206.9	187939	3652	P04908	RESID:37	-0.947055
14215.9	190026	255950	Q96QV6	RESID:37|RESID:55	0.705313
14223.6	172016	7027	Q99879	RESID:55|RESID:55|RESID:55|RESID:37|RESID:55|RESID:55|RESID:55|RESID:55	16.3654
14228.6	125816	471577	Q99879	RESID:55|RESID:55|RESID:37|RESID:55|RESID:55	19.4927
14247.7	150311	258556	Q5QNW6	RESID:55|RESID:55|RESID:55|RESID:55|RESID:55|RESID:55|RESID:55	11.6553
14255.6	152808	471516	O60814	RESID:55|RESID:55|RESID:55|RESID:37|RESID:55|RESID:55|RESID:55	22.2841
14261	2921819	61535	P0C0S8	RESID:37|RESID:55|RESID:71	-0.211367
14266.7	2921286	38523	Q96A08	RESID:37|RESID:69|RESID:76	11.6655
14275	2059578	54348	P0C0S8	RESID:37|RESID:67|RESID:55	-2.01196
14280.7	2060046	471777	Q96A08	RESID:55|RESID:37	15.3817
14287.6	176729	287054	Q99877	RESID:55|RESID:55|RESID:55|RESID:37|RESID:55|RESID:55|RESID:55|RESID:55	24.3373
14301	120770	2003	Q9NX14		-1.85128
14309	192173	53241	Q96QV6	RESID:67|RESID:55|RESID:71	0.0151478
14316.7	155353	286358	Q99879	RESID:55|RESID:55|RESID:55|RESID:55|RESID:55|RESID:55|RESID:55	19.2889
14322.9	185764	5524	P62899		8.38943
14332.7	2924315	40002	Q96A08	RESID:37|RESID:76|RESID:38	19.8813
14337.9	192153	471799	Q96QV6	RESID:37|RESID:67|RESID:55|RESID:71|RESID:38	8.92722
14346.7	2922691	17285	Q96A08	RESID:37|RESID:69|RESID:76|RESID:38	23.0607
14354.7	139249	254766	Q99879	RESID:55|RESID:55|RESID:55|RESID:37|RESID:55|RESID:55|RESID:55|RESID:55	23.2233
14363	2062408	471648	Q71DI3	RESID:75	0.504217
14368.8	2921735	216990	Q96A08	RESID:55|RESID:55|RESID:55|RESID:55	15.5014
14378.8	2921796	201317	Q96A08	RESID:55|RESID:55|RESID:37|RESID:69	15.4257
14388.7	2923382	44544	Q96A08	RESID:37|RESID:69|RESID:76|RESID:38	15.83
14395.3	2927425	471781	P07108	RESID:55|RESID:55|RESID:55	-18.7533
14406.7	2062934	471780	Q96A08	RESID:55|RESID:55|RESID:55|RESID:37	19.0075
14427.3	2926409	201871	P53999	RESID:37|RESID:37|RESID:55	-18.2701
14457.8	178911	256764	Q96A08	RESID:55|RESID:55|RESID:55|RESID:55|RESID:55|RESID:55|RESID:55|RESID:37|RESID:69	16.1004
14469	116914	19335	P61970		-10.8735
14480.2	2924347	98435	P51161		-10.0774
14517	2061392	471762	Q6NXT2	RESID:75	7.033
14537.9	116889	19569	Q8N6L1		14.7328
14560.8	192103	256001	Q96A08	RESID:55|RESID:55|RESID:55|RESID:55|RESID:55|RESID:55|RESID:55|RESID:37|RESID:69|RESID:76	20.7262
14578.1	2060794	184976	P68431		-4.6066
14590.1	2059551	201144	Q71DI3	RESID:67	-8.17929
14602.8	190062	302382	Q96A08	RESID:55|RESID:55|RESID:55|RESID:55|RESID:55|RESID:55|RESID:55|RESID:37|RESID:69|RESID:76	23.8834
14611	2059538	200715	Q6NXT2	RESID:38|RESID:55	10.2401
14618.1	2060782	184714	Q71DI3	RESID:67|RESID:75	3.53434
14623.1	2926421	268084	P62899		3.6873
14632.1	2062321	471646	Q71DI3	RESID:67|RESID:55	5.75379
14659	2060080	471761	Q6NXT2	RESID:55	11.0369
14668.9	116918	27248	Q8N6L1		11.6273
14676.6	120711	2138	Q8N4V1		-21.6961
14697.1	2058916	201215	P84243	RESID:38|RESID:76	-3.08395
14704.7	2925249	470994	Q7Z422	RESID:37|RESID:37|RESID:37	-24.0772
14719.2	2058930	254723	Q71DI3	RESID:67|RESID:75	-3.67348
14735.2	2058411	471675	P68431	RESID:67|RESID:75	-7.89975
14743.1	2059586	258496	Q71DI3	RESID:38	9.60749
14759.2	2059566	471714	P84243	RESID:67	-2.60112
14767	172046	16986	P62829		18.1569
14847	187934	246305	P62829	RESID:37	13.1765
14917.1	2925211	471573	Q5QNW6	RESID:55|RESID:37|RESID:76|RESID:38	6.85178
14936	185798	255735	P62829	RESID:37	15.533
14951.5	190038	67892	P07737	RESID:55|RESID:55	-17.551
15004.4	189993	13278	P16104		4.96147
15036.5	183552	100031	Q4G0I0		-0.386433
15046.4	118710	12487	P16104	RESID:55	-4.4341
15073.3	183597	3352	Q6NXT2		6.06851
15088.4	192141	197582	P16104	RESID:55|RESID:55	-3.53778
15101.3	150317	20119	P62847		0.373872
15111.5	190049	362156	P07737	RESID:37|RESID:37|RESID:55|RESID:55	-16.4451
15130.4	131066	18250	P16104	RESID:55|RESID:55|RESID:55	-2.398
15137.4	123401	1130	Q8N5K1		-2.28833
15143.4	2922301	201275	Q6NXT2	RESID:74|RESID:75	-3.7234
15153.3	2923348	17309	Q6NXT2	RESID:38	10.4162
15177.4	183559	260493	P16104	RESID:55	4.3818
15185.8	2924320	1605	Q04837		-5.46471
15201.5	185835	2755	P84243	RESID:76	-8.4901
15217.7	2062979	471884	Q96PD2		-11.9486
15223.4	155387	303324	Q6NXT2	RESID:38|RESID:74|RESID:67	-2.13405
15237.4	2924270	254854	Q6NXT2	RESID:74|RESID:38|RESID:67|RESID:76	5.70109
15243.5	176732	245779	P84243	RESID:67|RESID:75	-6.60471
15258.2	190045	362296	P39019	RESID:55|RESID:55	15.7723
15263.4	155430	1968	P68431		0.878773
15272.4	2058473	162075	P68431	RESID:38	1.36992
15277.5	155347	7683	P68431	RESID:76	-1.43971
15288.4	2922644	247944	Q6NXT2	RESID:74|RESID:67|RESID:76	-0.989242
15295.5	152768	69336	Q9NQP4	RESID:37	-4.56685
15302.6	2057359	170223	Q71DI3	RESID:68|RESID:74|RESID:67|RESID:75	-8.68497
15310.5	2061762	201502	Q16695	RESID:76	-2.44334
15316.5	194088	201288	Q6NXT2	RESID:68|RESID:74|RESID:67|RESID:76	-1.66763
15327.4	172087	13158	Q71DI3	RESID:38	-0.36667
15332.5	2056237	169958	P68431	RESID:68|RESID:74|RESID:67|RESID:55	-5.63933
15341.4	139179	7655	Q71DI3	RESID:38|RESID:76	1.14295
15346.6	150329	19180	Q9NQP4		-8.79321
15352.5	2062395	471811	Q16695	RESID:76|RESID:55	-1.07796
15359.6	145508	170278	Q71DI3	RESID:68|RESID:74|RESID:67|RESID:76	-10.7172
15366.5	2062368	219023	Q16695	RESID:67|RESID:55	-3.0826
15372.5	2058978	170336	Q6NXT2	RESID:68|RESID:74|RESID:67|RESID:75	-3.13404
15378.5	2058437	1859	Q71DI3		-2.66853
15386.5	2058927	170334	Q6NXT2	RESID:68|RESID:74|RESID:67|RESID:55	0.976256
15394.5	158221	1788	P68431		-2.9612
15401.6	145538	170290	Q71DI3	RESID:68|RESID:74|RESID:67|RESID:76	-10.4287
15407.4	160601	5700	Q71DI3	RESID:38|RESID:38	3.87844
15412.5	162871	17903	P84243	RESID:76|RESID:38	-1.01744
15417.5	131043	170051	P68431	RESID:68|RESID:55|RESID:55	-1.54532
15423.4	142327	13124	P68431	RESID:38|RESID:38	3.0305
15429.6	128252	170287	Q71DI3	RESID:68|RESID:74|RESID:67|RESID:55	-10.3199
15439.5	2059519	380955	Q71DI3	RESID:74|RESID:38|RESID:75	-2.92001
15444.5	192112	170089	P84243	RESID:55|RESID:55	-4.68034
15449.6	158264	253948	P84243	RESID:68|RESID:38|RESID:74|RESID:67|RESID:55	-5.01378
15457.5	2063230	201022	P62847		-3.81079
15462.5	2060724	202067	Q71DI3	RESID:55	-3.33382
15468.5	178926	271222	P84243	RESID:38|RESID:76|RESID:76	-2.54591
15473.5	178917	253968	P84243	RESID:68|RESID:38|RESID:74|RESID:38|RESID:67|RESID:75	-7.27674
15478.5	187885	286306	P68431	RESID:68|RESID:55|RESID:76	-5.34451
15486.5	158234	170271	Q71DI3	RESID:38|RESID:76|RESID:76	-4.39913
15492.5	187872	253998	P68431	RESID:55|RESID:76	-2.57744
15500.5	2922699	170311	Q71DI3	RESID:38|RESID:55	-1.16824
15505.5	172041	271215	Q71DI3	RESID:68|RESID:38|RESID:75|RESID:38|RESID:67|RESID:76	-5.13472
15510.6	142392	296164	P84243	RESID:68|RESID:74|RESID:38|RESID:67|RESID:76	-10.3841
15516.5	2922700	170049	P68431	RESID:38|RESID:55	-0.802946
15521.5	155404	286300	P68431	RESID:68|RESID:38|RESID:75|RESID:38|RESID:67|RESID:76	0.567196
15527.4	194087	37075	Q16695	RESID:38|RESID:38	1.9636
15532.6	139227	254137	Q71DI3	RESID:68|RESID:55|RESID:55	-5.40573
15542.5	183615	471630	Q71DI3	RESID:55|RESID:38|RESID:67|RESID:76	-8.63644
15549.6	190036	303364	Q16695	RESID:68|RESID:55|RESID:67|RESID:55	-6.00706
15556.5	160616	255641	Q71DI3	RESID:38|RESID:55|RESID:76	-2.157
15561.5	178912	286240	Q71DI3	RESID:68|RESID:38|RESID:75|RESID:38|RESID:67|RESID:75	-4.95691
15570.6	176667	366232	Q71DI3	RESID:68|RESID:76|RESID:38|RESID:67|RESID:55	-7.04836
15576.5	176661	471705	P84243	RESID:38|RESID:55|RESID:38|RESID:76	3.59593
15584.6	185824	471631	Q71DI3	RESID:68|RESID:75|RESID:38|RESID:67|RESID:55	-3.78858
15591.5	178907	254009	P68431	RESID:68|RESID:38|RESID:74|RESID:38|RESID:67|RESID:75	1.00474
15596.6	194028	344426	Q16695	RESID:68|RESID:76|RESID:67|RESID:75	-5.16746
15608.5	167734	255334	Q71DI3	RESID:38|RESID:76|RESID:38|RESID:76	-3.08015
15624.5	2926387	217391	P68431	RESID:38|RESID:74|RESID:38|RESID:75	5.1118
15636.4	115097	15917	P27449		12.2394
15641.7	2058401	291508	P61353	RESID:55	-4.30997
15647.6	2926442	100433	Q9UIQ6		0.22746
15657.8	2927403	128147	Q56UQ5		-11.7017
15664.6	2926411	6517	P22004		2.41604
15676.6	2924259	217338	Q16695	RESID:74|RESID:38|RESID:67|RESID:75	2.14402
15685.6	2923439	17604	P46779	RESID:37	1.56307
15698.7	128208	12330	P61353	RESID:55	-5.94962
15704.8	2063239	201457	Q9Y2I6		-12.6703
15713.7	2923344	343126	Q9NS69	RESID:38|RESID:37	-5.99878
15718.8	125758	2211	P62910		-6.20036
15728.6	174355	43895	P46779	RESID:37	1.84869
15740.7	160675	45279	P61353	RESID:55	-6.80886
15767.5	115114	45516	P27449		6.77637
15782.7	152741	260400	P61353	RESID:55|RESID:55	-8.05411
15787.7	120758	3333	P61353		-10.1464
15797.7	133765	8245	P62266		-3.51446
15813.7	133757	19382	P62266	RESID:29	-2.37488
15855.7	136821	19241	P62266	RESID:29	-6.3518
15862.1	131020	17166	Q6QNY1		-23.319
15871.8	155355	18146	P61353	RESID:55	-7.26418
15878.4	2927426	307425	P15941		13.5266
15919.5	131012	2119	P39019		-5.41873
15934.5	2060714	201333	P0CG47	RESID:37	12.1837
15958.1	2063025	471867	P54886		-18.4783
16009.5	183546	20316	P39019	RESID:55	19.7686
16051.5	187879	55328	P39019	RESID:55|RESID:55	15.6561
16087.8	2927422	452503	Q15038		5.01532
16094.6	2927440	127993	P47710	RESID:37|RESID:37|RESID:37	10.9292
16119.6	2926447	472391	Q9BY41	RESID:37	6.93768
16167.6	2927405	472394	Q13610		15.5782
16209.6	2926461	201882	Q13610		17.0283
16304	183551	2408	P62249		-7.40601
16400.1	2926433	472387	P00441	RESID:106|RESID:37|RESID:55|RESID:55	-3.43013
16433.9	2925209	39364	Q96BJ3		-2.78111
16587.3	125826	19711	P61077		-16.9394
16598.6	2068168	61467	Q9P0J0		19.5089
16619.8	2926381	20943	Q9P2P1		7.17799
16626.1	2926403	472386	O15392	RESID:55|RESID:38|RESID:55|RESID:55	-5.38169
16718.4	167749	1419	Q6IS14	RESID:116	-9.36104
16736.8	167717	17428	P62158	RESID:55	0.695141
16749.9	123370	16651	P62158	RESID:74	6.284
16795.9	2064144	471932	Q9HCX4		15.2925
16804.3	167702	32032	Q6IS14		-5.85849
16898.1	181023	13469	P62841		-16.9319
16910.9	116944	16798	P62158	RESID:74	-3.2915
16940.1	139196	16056	P62841		-6.05291
16952.9	194057	60203	P62158	RESID:55|RESID:74	8.03099
16992.5	174420	41982	P63241	RESID:55|RESID:116|RESID:55	-16.2979
17018.6	128231	55164	P15531		15.1472
17032.9	2923428	52951	P62158	RESID:55|RESID:55|RESID:74|RESID:39	10.344
17037.9	118705	15909	P61088		5.35881
17080.6	198476	1398	P62277		-5.24413
17155.9	158178	59962	P22392		6.56471
17188.7	139209	1489	P13073		-5.89265
17194.8	185784	61071	P61326		8.23184
17202.9	2063277	163665	P16949	RESID:55	0.424154
17218.8	2062413	201335	P16949	RESID:37|RESID:37|RESID:55|RESID:55	7.14682
17232.8	2927441	48567	P01135	RESID:106	11.5414
17241.2	2925236	471819	P10809	RESID:55|RESID:55|RESID:55|RESID:55	-5.39441
17247.5	174330	3731	P61254		-6.5072
17272.7	145479	22333	P13073	RESID:55|RESID:55	10.8435
17352.7	180997	471738	P13073	RESID:55|RESID:37|RESID:55	9.70697
17404.9	176743	18563	P16949	RESID:55|RESID:37|RESID:37|RESID:55	-4.84792
17525.3	142341	19395	Q8N138		-14.7159
17595.1	131044	16022	P62750	RESID:62	-3.85637
17618.8	194111	19356	P62269		-4.08313
17746	2924327	53716	P47914	RESID:76|RESID:55|RESID:37	-24.258
17909.5	169721	19512	Q9UDX5		-21.6807
17988.2	2059515	471466	P63241	RESID:116	8.72757
18015.5	2926454	472392	Q6DRA6	RESID:55|RESID:55|RESID:55|RESID:76	-15.7276
18022.4	2062972	471883	Q9HB75		-15.7699
18035.2	2927398	472396	Q16514	RESID:38	-6.063
18932.9	192177	55997	P46783	RESID:39|RESID:67|RESID:67	1.94999
18941.9	139191	3088	P46783	RESID:67|RESID:67	-4.26584
18983.9	183557	20225	P46783	RESID:67|RESID:67	-8.32797
19677.5	176669	15888	O14950		-6.20532
19692.5	2923368	15882	P19105		-3.96535
